# Adapterama I: Universal stubs and primers for 384 unique dual-indexed or 147,456 combinatorially-indexed Illumina libraries (iTru & iNext)

**DOI:** 10.1101/049114

**Authors:** Travis C. Glenn, Roger A. Nilsen, Troy J. Kieran, Jon G. Sanders, Natalia J. Bayona-Vásquez, John W. Finger, Todd W. Pierson, Kerin E. Bentley, Sandra L. Hoffberg, Swarnali Louha, Francisco J. García-De León, Miguel Angel Del Río-Portilla, Kurt D. Reed, Jennifer L. Anderson, Jennifer K. Meece, Samuel E. Aggrey, Romdhane Rekaya, Magdy Alabady, Myriam Bélanger, Kevin Winker, Brant C. Faircloth

## Abstract

Next-generation DNA sequencing (NGS) offers many benefits, but major factors limiting NGS include reducing costs of: 1) start-up (i.e., doing NGS for the first time); 2) buy-in (i.e., getting the smallest possible amount of data from a run); and 3) sample preparation. Reducing sample preparation costs is commonly addressed, but start-up and buy-in costs are rarely addressed. We present dual-indexing systems to address all three of these issues. By breaking the library construction process into universal, re-usable, combinatorial components, we reduce all costs, while increasing the number of samples and the variety of library types that can be combined within runs. We accomplish this by extending the Illumina TruSeq dual-indexing approach to 768 (384 + 384) indexed primers that produce 384 unique dual-indexes or 147,456 (384 × 384) unique combinations. We maintain eight nucleotide indexes, with many that are compatible with Illumina index sequences. We synthesized these indexing primers, purifying them with only standard desalting and placing small aliquots in replicate plates. In qPCR validation tests, 206 of 208 primers tested passed (99% success). We then created hundreds of libraries in various scenarios. Our approach reduces start-up and per-sample costs by requiring only one universal adapter that works with indexed PCR primers to uniquely identify samples. Our approach reduces buy-in costs because: 1) relatively few oligonucleotides are needed to produce a large number of indexed libraries; and 2) the large number of possible primers allows researchers to use unique primer sets for different projects, which facilitates pooling of samples during sequencing. Our libraries make use of standard Illumina sequencing primers and index sequence length and are demultiplexed with standard Illumina software, thereby minimizing customization headaches. In subsequent *Adapterama* papers, we use these same primers with different adapter stubs to construct amplicon and restriction-site associated DNA libraries, but their use can be expanded to any type of library sequenced on Illumina platforms.
