## Supplementary material for "Adapterama I: Universal stubs and primers for 384 unique dual-indexed or 147,456 combinatorially-indexed Illumina libraries (iTru & iNext)": File S2

[Header]
IEMFileVersion	4
Experiment_Name	129539
Date	1/28/2015
Workflow	GenerateFASTQ
Application	FASTQ Only
Assay	TruSeq HT
Description
Chemistry	Amplicon
[Reads]
151
151
[Settings]
ReverseComplement	0
Adapter	AGATCGGAAGAGCACACGTCTGAACTCCAGTCA
AdapterRead2	AGATCGGAAGAGCGTCGTGTAGGGAAAGAGTGT
[Data]
Sample_ID	Sample_Name	Sample_Plate	Sample_Well	I7_Index_ID	index	I5_Index_ID	index2	Sample_Project	Description
PBC 002_C_caniceps				i701	ATTACTCG	i502	ATAGAGGC	129539
PBC 003_b_C_dryope				i701	ATTACTCG	i503	CCTATCCT	129539
PBC 004_C_luzonica				i701	ATTACTCG	i504	GGCTCTGA	129539
PBC 005_H_dubiosa				i701	ATTACTCG	i505	AGGCGAAG	129539
PBC 006_H_woodiana				i701	ATTACTCG	i506	TAATCTTA	129539
PBC 008_H_effusa				i701	ATTACTCG	i508	GTACTGAC	129539
PBC 009_H_macrostoma				i702	TCCGGAGA	i501	TATAGCCT	129539
PBC 010_H_rufogaster				i702	TCCGGAGA	i502	ATAGAGGC	129539
PBC 011_H_bicolorata				i702	TCCGGAGA	i503	CCTATCCT	129539
PBC 013_H_lignaria				i702	TCCGGAGA	i504	GGCTCTGA	129539
PBC 014_O_planulata				i702	TCCGGAGA	i505	AGGCGAAG	129539
PBC_015_H_mateoi				i702	TCCGGAGA	i506	TAATCTTA	129539
PBC_016_H_fulgens				i702	TCCGGAGA	i507	CAGGACGT	129539
PBC_017_H_carinata				i702	TCCGGAGA	i508	GTACTGAC	129539
PBC 018_C_rollei				i703	CGCTCATT	i501	TATAGCCT	129539
PBC 019_H_sphaerica				i703	CGCTCATT	i502	ATAGAGGC	129539
PBC 020_C_coccomelos				i703	CGCTCATT	i503	CCTATCCT	129539
PBC 022_C_pulcherrima				i703	CGCTCATT	i505	AGGCGAAG	129539
PBC 023_C_lillianae				i703	CGCTCATT	i506	TAATCTTA	129539
PBC 024_P_aratus				i703	CGCTCATT	i507	CAGGACGT	129539
PBC 025_C_virgata				i703	CGCTCATT	i508	GTACTGAC	129539
PBC 028_b_C_roissyana				i704	GAGATTCC	i503	CCTATCCT	129539
PBC 030_C_thersites				i704	GAGATTCC	i505	AGGCGAAG	129539
PBC 031_S_batanica				i704	GAGATTCC	i506	TAATCTTA	129539
PLP023_A_siqueijorensis				i704	GAGATTCC	i507	CAGGACGT	129539
Hcak2_H_camelopardalis				i704	GAGATTCC	i508	GTACTGAC	129539
TR2_D_metaformis				i705	ATTCAGAA	i501	TATAGCCT	129539
Bsg_H_corticolor				i705	ATTCAGAA	i502	ATAGAGGC	129539
PLP35_H_fauna				i705	ATTCAGAA	i503	CCTATCCT	129539
Hfi1_H_dactylus				i705	ATTCAGAA	i504	GGCTCTGA	129539
Hw1_R_grandis				i705	ATTCAGAA	i505	AGGCGAAG	129539
Hib2_H_intermedia				i705	ATTCAGAA	i506	TAATCTTA	129539
HMGT9_H_marinduquensis				i705	ATTCAGAA	i507	CAGGACGT	129539
Hpoli2_C_polillensis				i705	ATTCAGAA	i508	GTACTGAC	129539
PLP002_H_mindanaensis				i706	GAATTCGT	i502	ATAGAGGC	129539
Hcbn2_C_worcesteri				i706	GAATTCGT	i503	CCTATCCT	129539
Chy2_L_fragilis				i706	GAATTCGT	i504	GGCTCTGA	129539
PLP27_G_sp1				i706	GAATTCGT	i505	AGGCGAAG	129539
Hpyk2_C_butleri				i706	GAATTCGT	i506	TAATCTTA	129539
Hcsn2_C_daphnis				i706	GAATTCGT	i507	CAGGACGT	129539
PBC34_O_listeri				i706	GAATTCGT	i508	GTACTGAC	129539
Hvel2_H_ventricosa				i707	CTGAAGCT	i501	TATAGCCT	129539
PLP052_T_cryptica				i707	CTGAAGCT	i502	ATAGAGGC	129539
Cal1_C_valenciennesii				i707	CTGAAGCT	i503	CCTATCCT	129539
PLP57_C_zonifera				i707	CTGAAGCT	i504	GGCTCTGA	129539
Chl1_C_smaragdina				i707	CTGAAGCT	i506	TAATCTTA	129539
Hs1_C_mearnsi				i707	CTGAAGCT	i507	CAGGACGT	129539
PLP09_C_sp1				i707	CTGAAGCT	i508	GTACTGAC	129539
Pho2_c_P_brachyodon				i708	TAATGCGC	i501	TATAGCCT	129539
Cgn2_C_generalis				i708	TAATGCGC	i502	ATAGAGGC	129539
Chrys5_C_chrysalidiformis				i708	TAATGCGC	i503	CCTATCCT	129539
He1_C_mearnsi				i708	TAATGCGC	i504	GGCTCTGA	129539
Sn1_c_C_henningiana				i708	TAATGCGC	i505	AGGCGAAG	129539
Cs1_b_C_semperi				i708	TAATGCGC	i507	CAGGACGT	129539
PBC_036Helicostyla_mirabilis				i709	CGGCTATG	i501	TATAGCCT	129539
PBC_037Eulota_mighelsiana				i709	CGGCTATG	i502	ATAGAGGC	129539
PBC_006Helicostyla_woodiana				i709	CGGCTATG	i503	CCTATCCT	129539
PBC_007Helicostyla_imperator				i709	CGGCTATG	i504	GGCTCTGA	129539
PBC_015Calocochlia_albaiensis				i709	CGGCTATG	i505	AGGCGAAG	129539
PBC_026Phoenicobius_oomorphus				i709	CGGCTATG	i506	TAATCTTA	129539
Hport2Helicostyla_portei				i709	CGGCTATG	i507	CAGGACGT	129539
Hsan2Calocochlia_collodes				i709	CGGCTATG	i508	GTACTGAC	129539
PBC_035Helicostyla_effusa_(Batanes)				i710	TCCGCGAA	i501	TATAGCCT	129539
PBC_039_bHelicostyla_pithogaster				i710	TCCGCGAA	i502	ATAGAGGC	129539
Bbh2Calocochlia_pan				i710	TCCGCGAA	i503	CCTATCCT	129539
PBC040Tricheulota_spinosissima				i710	TCCGCGAA	i504	GGCTCTGA	129539
