## Supplementary material for "Adapterama I: Universal stubs and primers for 384 unique dual-indexed or 147,456 combinatorially-indexed Illumina libraries (iTru & iNext)": File S3

### Sheet: Sheet1
	D701	D702	D703	D704	D705	D706	D707	D708	D709	D710	D711	D712	TS-1	TS-2	TS-3	TS-4	TS-5	TS-6	TS-7	TS-8	TS-9	TS-10	TS-11	TS-12	TS-13	TS-14	TS-15	TS-16	TS-18	TS-19	TS-20	TS-21	TS-22	TS-23	TS-25	TS-27
D701	-	-	-	-	-	-	-	-	-	-	-	-	-	-	-	-	-	-	-	-	-	-	-	-	-	-	-	-	-	-	-	-	-	-	-	-
D702	7	-	-	-	-	-	-	-	-	-	-	-	-	-	-	-	-	-	-	-	-	-	-	-	-	-	-	-	-	-	-	-	-	-	-	-
D703	7	6	-	-	-	-	-	-	-	-	-	-	-	-	-	-	-	-	-	-	-	-	-	-	-	-	-	-	-	-	-	-	-	-	-	-
D704	5	8	6	-	-	-	-	-	-	-	-	-	-	-	-	-	-	-	-	-	-	-	-	-	-	-	-	-	-	-	-	-	-	-	-	-
D705	5	4	6	7	-	-	-	-	-	-	-	-	-	-	-	-	-	-	-	-	-	-	-	-	-	-	-	-	-	-	-	-	-	-	-	-
D706	5	7	6	3	5	-	-	-	-	-	-	-	-	-	-	-	-	-	-	-	-	-	-	-	-	-	-	-	-	-	-	-	-	-	-	-
D707	5	5	6	5	5	5	-	-	-	-	-	-	-	-	-	-	-	-	-	-	-	-	-	-	-	-	-	-	-	-	-	-	-	-	-	-
D708	5	5	7	4	6	3	5	-	-	-	-	-	-	-	-	-	-	-	-	-	-	-	-	-	-	-	-	-	-	-	-	-	-	-	-	-
D709	6	6	3	6	7	6	6	7	-	-	-	-	-	-	-	-	-	-	-	-	-	-	-	-	-	-	-	-	-	-	-	-	-	-	-	-
D710	6	2	6	8	4	7	6	5	5	-	-	-	-	-	-	-	-	-	-	-	-	-	-	-	-	-	-	-	-	-	-	-	-	-	-	-
D711	5	4	6	7	6	6	5	3	7	3	-	-	-	-	-	-	-	-	-	-	-	-	-	-	-	-	-	-	-	-	-	-	-	-	-	-
D712	5	5	5	5	5	6	6	7	4	5	7	-	-	-	-	-	-	-	-	-	-	-	-	-	-	-	-	-	-	-	-	-	-	-	-	-
TS-1	4	5	5	7	3	5	4	6	6	4	5	5	-	-	-	-	-	-	-	-	-	-	-	-	-	-	-	-	-	-	-	-	-	-	-	-
TS-2	6	6	4	5	7	5	4	5	4	6	7	5	5	-	-	-	-	-	-	-	-	-	-	-	-	-	-	-	-	-	-	-	-	-	-	-
TS-3	5	5	6	7	5	5	4	4	5	5	5	6	4	4	-	-	-	-	-	-	-	-	-	-	-	-	-	-	-	-	-	-	-	-	-	-
TS-4	6	6	4	6	6	6	5	6	5	5	6	5	4	4	5	-	-	-	-	-	-	-	-	-	-	-	-	-	-	-	-	-	-	-	-	-
TS-5	6	5	5	6	5	5	5	6	5	4	6	5	3	4	4	5	-	-	-	-	-	-	-	-	-	-	-	-	-	-	-	-	-	-	-	-
TS-6	6	5	4	5	6	5	5	7	5	5	7	4	4	4	5	5	6	-	-	-	-	-	-	-	-	-	-	-	-	-	-	-	-	-	-	-
TS-7	6	6	3	4	6	4	4	5	4	6	7	5	5	3	6	5	3	6	-	-	-	-	-	-	-	-	-	-	-	-	-	-	-	-	-	-
TS-8	5	5	5	7	4	5	4	6	6	5	5	5	4	4	4	5	3	5	5	-	-	-	-	-	-	-	-	-	-	-	-	-	-	-	-	-
TS-9	6	6	4	6	3	4	5	6	6	6	6	5	2	4	4	5	6	3	4	6	-	-	-	-	-	-	-	-	-	-	-	-	-	-	-	-
TS-10	6	6	4	4	6	5	6	6	4	5	6	4	5	4	6	4	4	6	3	4	6	-	-	-	-	-	-	-	-	-	-	-	-	-	-	-
TS-11	6	6	3	5	6	4	6	6	4	6	6	4	4	4	4	4	3	4	6	2	3	5	-	-	-	-	-	-	-	-	-	-	-	-	-	-
TS-12	6	6	5	7	5	6	4	7	5	6	6	6	5	3	5	5	3	5	5	5	4	4	4	-	-	-	-	-	-	-	-	-	-	-	-	-
TS-13	5	6	5	6	3	7	5	6	5	6	6	4	4	6	5	3	4	4	4	5	5	4	4	5	-	-	-	-	-	-	-	-	-	-	-	-
TS-14	4	7	4	4	4	3	6	5	6	6	5	6	4	5	4	4	4	5	3	4	4	4	4	5	5	-	-	-	-	-	-	-	-	-	-	-
TS-15	5	5	5	7	2	5	5	5	6	6	5	5	4	5	5	4	6	3	4	5	4	4	6	4	5	4	-	-	-	-	-	-	-	-	-	-
TS-16	5	6	5	5	7	6	5	6	5	5	4	6	6	6	4	5	4	5	4	2	5	4	5	5	5	5	5	-	-	-	-	-	-	-	-	-
TS-18	6	4	6	6	5	6	6	5	6	3	3	6	4	6	6	5	6	4	5	5	5	6	4	6	5	5	5	5	-	-	-	-	-	-	-	-
TS-19	4	7	7	4	6	5	3	5	5	7	6	4	6	6	6	5	6	7	4	4	4	5	4	6	5	3	5	6	4	-	-	-	-	-	-	-
TS-20	6	7	5	6	7	5	5	7	5	6	6	7	5	6	5	5	5	6	5	5	4	6	6	5	3	4	5	7	5	6	-	-	-	-	-	-
TS-21	5	5	6	6	4	4	6	6	6	5	4	7	5	6	7	6	6	7	5	6	7	7	6	6	5	4	5	6	6	6	5	-	-	-	-	-
TS-22	5	5	4	7	5	5	5	6	5	5	6	5	5	3	4	5	6	5	6	6	4	6	4	6	4	5	5	5	6	5	5	4	-	-	-	-
TS-23	7	6	6	5	5	4	5	5	6	6	7	5	5	3	6	5	7	5	6	6	5	7	5	5	4	6	5	5	5	7	6	4	6	-	-	-
TS-25	5	5	4	6	4	6	4	6	4	5	6	3	4	4	4	4	6	6	5	6	6	4	5	5	6	4	5	5	5	5	4	7	6	4	-	-
TS-27	3	7	5	6	4	5	6	6	6	6	6	6	4	6	5	6	7	7	7	5	4	6	6	6	6	4	3	6	4	6	5	5	5	6	4	-
