## Supplementary material for "Adapterama I: Universal stubs and primers for 384 unique dual-indexed or 147,456 combinatorially-indexed Illumina libraries (iTru & iNext)": File S5

### Sheet: General Plate Maps
These graphics show the layout for the 96-well trays of oligos that can be used to produce Illumina-compatible libraries with dual indexes. Green indicates a well with a primer.
We load every other row or column so that we reduce the likelihood of cross contamination while resolubulizing & removing the oligos from the plate.
The i7 primers are in rows of 12, whereas the i5 primers are in columns of 8.
Uncover & resolubilize only one row/column at a time!
We aliquot 1.25 nmol in each well - thus you can add 125µL of TLE to each well to obtain 125 µL of primer at 10 µM
Each row/column is balanced so that it has 25-75% of bases in A+C or G+T; thus the index reads will work well.
If you use less than a complete set or if only a very few oligos will make up the majority of the reads from a lane/run, then you should check the base composition of the specific indexes using the "index diversity calculator" to ensure the indexes you want to use are reasonably balanced
		1	2	3	4	5	6	7	8	9	10	11	12
	A
	B
	C
	D
	E
	F
	G
	H
		The i5 plates have 96 primers in sets of 8 with this layout (colored cells indicate wells with oligos)																Example iTru5 Plate 96-4
		1	2	3	4	5	6	7	8	9	10	11	12					1	2	3	4	5	6	7	8	9	10	11	12
	A																A	113_A	114_A	115_A	116_A	117_A	118_A	119_A	120_A	121_A	122_A	123_A	124_A
	B																B	113_B	114_B	115_B	116_B	117_B	118_B	119_B	120_B	121_B	122_B	123_B	124_B
	C																C	113_C	114_C	115_C	116_C	117_C	118_C	119_C	120_C	121_C	122_C	123_C	124_C
	D																D	113_D	114_D	115_D	116_D	117_D	118_D	119_D	120_D	121_D	122_D	123_D	124_D
	E																E	113_E	114_E	115_E	116_E	117_E	118_E	119_E	120_E	121_E	122_E	123_E	124_E
	F																F	113_F	114_F	115_F	116_F	117_F	118_F	119_F	120_F	121_F	122_F	123_F	124_F
	G																G	113_G	114_G	115_G	116_G	117_G	118_G	119_G	120_G	121_G	122_G	123_G	124_G
	H																H	113_H	114_H	115_H	116_H	117_H	118_H	119_H	120_H	121_H	122_H	123_H	124_H
		The i7 plates have 96 primers in sets of 12 with this layout (colored cells indicate wells with oligos)																Example iTru7 Plate 96-2
		1	2	3	4	5	6	7	8	9	10	11	12					1	2	3	4	5	6	7	8	9	10	11	12
	A																A	109_01	109_02	109_03	109_04	109_05	109_06	109_07	109_08	109_09	109_10	109_11	109_12
	B																B	110_01	110_02	110_03	110_04	110_05	110_06	110_07	110_08	110_09	110_10	110_11	110_12
	C																C	111_01	111_02	111_03	111_04	111_05	111_06	111_07	111_08	111_09	111_10	111_11	111_12
	D																D	112_01	112_02	112_03	112_04	112_05	112_06	112_07	112_08	112_09	112_10	112_11	112_12
	E																E	113_01	113_02	113_03	113_04	113_05	113_06	113_07	113_08	113_09	113_10	113_11	113_12
	F																F	114_01	114_02	114_03	114_04	114_05	114_06	114_07	114_08	114_09	114_10	114_11	114_12
	G																G	201_01	201_02	201_03	201_04	201_05	201_06	201_07	201_08	201_09	201_10	201_11	201_12
	H																H	202_01	202_02	202_03	202_04	202_05	202_06	202_07	202_08	202_09	202_10	202_11	202_12
																		These are the maps for 2 of the 8 possible plates.
		The i5 plates have 48 primers in sets of 8 with this layout (colored cells indicate wells with oligos)																Example iTru5 Plate (Sets 01-06)
		1	2	3	4	5	6	7	8	9	10	11	12					1	2	3	4	5	6	7	8	9	10	11	12
	A																A	01_A		02_A		03_A		04_A		05_A		06_A
	B																B	01_B		02_B		03_B		04_B		05_B		06_B
	C																C	01_C		02_C		03_C		04_C		05_C		06_C
	D																D	01_D		02_D		03_D		04_D		05_D		06_D
	E																E	01_E		02_E		03_E		04_E		05_E		06_E
	F																F	01_F		02_F		03_F		04_F		05_F		06_F
	G																G	01_G		02_G		03_G		04_G		05_G		06_G
	H																H	01_H		02_H		03_H		04_H		05_H		06_H
		The i7 plates have 48 primers in sets of 12 with this layout (colored cells indicate wells with oligos)																Example iTru7 Plate (Set 101-104)
		1	2	3	4	5	6	7	8	9	10	11	12					1	2	3	4	5	6	7	8	9	10	11	12
	A																A	101_01	101_02	101_03	101_04	101_05	101_06	101_07	101_08	101_09	101_10	101_11	101_12
	B																B
	C																C	102_01	102_02	102_03	102_04	102_05	102_06	102_07	102_08	102_09	102_10	102_11	102_12
	D																D
	E																E	103_01	103_ 02	103_03	103_04	103_05	103_06	103_07	103_08	103_09	103_10	103_11	103_12
	F																F
	G																G	104_01	104_02	104_03	104_04	104_05	104_06	104_07	104_08	104_09	104_10	104_11	104_12
	H																H
