## Supplementary material for "Adapterama I: Universal stubs and primers for 384 unique dual-indexed or 147,456 combinatorially-indexed Illumina libraries (iTru & iNext)": File S10

### Sheet: Examples_and_Directions
Index Diversity/Balance Spreadsheet												For more information, see: http://www.illumina.com/content/dam/illumina-marketing/documents/products/techspotlights/techspotlight_two-channel_sbs.pdf
Use this sheet to determine if a small set of indexes contain sufficient sequence diversity to sequence correctly on Illumina sequencers.
If the diversityof the index sequences is too low, the indexing reads will fail & you will not be able to demultiplex your samples!
Enter names & sequences of the indexes (A8 - B19), everything else is calculated automagically.
The goal is to have the fraction A/C values close to 0.5 for all positions; if the values are 0.2-0.8, it is probably OK; values of 0 or 1 are certain to fail; values outside 0.2-0.8 are bad.
if your index is <8 nucleotides fill in with the fixed bases from the adapter, otherwise, if left blank, positions 7 & 8 repeat values for pos6;
the first base in TruSeq adapters after any index is A (I have used a lower case "a" in the Dovetail index examples below)
Enter Values in these two columns (delete existing data)									Ensure Your Index Sequence is 8 nt long (see note above)			Diversity for MiSeq & HiSeq										Diversity for MiniSeq and NextSeq
Name of Index	Index Sequence		pos1	pos2	pos3	pos4	pos5	pos6	pos7	pos8			col1	col2	col3	col4	col5	col6	col7	col8			col1	col2	col3	col4	col5	col6	col7	col8	Notes
Dovetail_201	TGCGGTTa		T	G	C	G	G	T	T	a		A	2	2	4	2	2	1	1	3		A	2	2	4	2	2	1	1	3	counts as red & green
Dovetail_202	GAGGACTa		G	A	G	G	A	C	T	a		C	0	1	2	3	0	1	4	3		C	0	1	2	3	0	1	4	3	counts as red only
Dovetail_xxx	TAACGTTa		T	A	A	C	G	T	T	a		total	2	3	6	5	2	2	5	6		T	4	1	1	1	2	4	3	1	counts as green only
iTru7_13_09	AGAATGCC		A	G	A	A	T	G	C	C												Red total	2	3	6	5	2	2	5	6
iTru7_13_10	ACTCAGAC		A	C	T	C	A	G	A	C		G	2	4	1	2	4	2	0	1		Green total	6	3	5	3	4	5	4	4
iTru7_13_11	TGAAGACG		T	G	A	A	G	A	C	G		T	4	1	1	1	2	4	3	1		red::green	0.33	1	1.2	1.67	0.5	0.4	1.25	1.5
iTru7_101_11	TGATGTCC		T	G	A	T	G	T	C	C		total	6	5	2	3	6	6	3	2		fraction red	0.25	0.5	0.55	0.63	0.33	0.29	0.56	0.6
iTru7_101_12	GTCCTTCT		G	T	C	C	T	T	C	T
												A/C::G/T	0.333333	0.6	3	1.66667	0.333333	0.333333	1.66667	3		G	2	4	1	2	4	2	0	1	doesn't count; no color
												fraction A/C	0.25	0.375	0.75	0.625	0.25	0.25	0.625	0.75
This is an example of a balanced set
[Group 0 of 12 tags]			pos1	pos2	pos3	pos4	pos5	pos6	pos7	pos8			col1	col2	col3	col4	col5	col6	col7	col8			col1	col2	col3	col4	col5	col6	col7	col8	Notes
itru7_18_08	ACGTTACC		A	C	G	T	T	A	C	C		A	3	2	3	3	2	3	0	1		A	3	2	3	3	2	3	0	1	counts as red & green
itru7_15_10	CTGTGTTG		C	T	G	T	G	T	T	G		C	2	4	3	3	2	2	6	3		C	2	4	3	3	2	2	6	3	counts as red only
itru7_21_03	TGAGGTGT		T	G	A	G	G	T	G	T		total	5	6	6	6	4	5	6	4		T	3	3	4	5	3	6	4	3	counts as green only
itru7_24_04	GATCCATG		G	A	T	C	C	A	T	G												Red total	5	6	6	6	4	5	6	4
itru7_23_03	GCCTATCA		G	C	C	T	A	T	C	A		G	4	3	2	1	5	1	2	5		Green total	6	5	7	8	5	9	4	4
itru7_16_01	AACAACCG		A	A	C	A	A	C	C	G		T	3	3	4	5	3	6	4	3		red::green	0.83	1.2	0.86	0.75	0.8	0.56	1.5	1
itru7_17_04	ACTCGTTG		A	C	T	C	G	T	T	G		total	7	6	6	6	8	7	6	8		fraction red	0.45	0.55	0.46	0.43	0.44	0.36	0.6	0.5
itru7_24_12	CCTATGGT		C	C	T	A	T	G	G	T
itru7_14_05	TGTACACC		T	G	T	A	C	A	C	C		A/C::G/T	0.714286	1	1	1	0.5	0.714286	1	0.5		G	4	3	2	1	5	1	2	5	doesn't count; no color
itru7_21_11	GTATGCTG		G	T	A	T	G	C	T	G		fraction A/C	0.416667	0.5	0.5	0.5	0.333333	0.416667	0.5	0.333333		fraction A/C	0.869565	0.84507	0.896861	0.92081	0.872093	0.943396	0.869565	0.857143
itru7_17_10	TGATGTCC		T	G	A	T	G	T	C	C
itru7_27_09	GTCCTTCT		G	T	C	C	T	T	C	T

### Sheet: Example_sets_bad_OK_good
Example of a BAD set									pos7 & 8 don't exist, so they repeat values for pos6
TruSeq Index	Index Sequence		pos1	pos2	pos3	pos4	pos5	pos6	pos7	pos8		col1	col2	col3	col4	col5	col6	col7	col8
2	CGATGT	JACO	C	G	A	T	G	T	T	T	A	0	0	2	0	0	2	2	2
4	TGACCA	TAGU	T	G	A	C	C	A	A	A	C	2	0	0	1	1	0	0	0
12	CTTGTA	Song Sparrow	C	T	T	G	T	A	A	A	total	2	0	2	1	1	2	2	2
		Gambusia Chicago
											G	0	2	0	1	1	0	0	0
											T	1	1	1	1	1	1	1	1
											total	1	3	1	2	2	1	1	1
											A/C::G/T	2	0	2	0.5	0.5	2	2	2
											fraction A/C	0.666667	0	0.666667	0.333333	0.333333	0.666667	0.666667	0.666667
													LOW
Example of an acceptable set
TruSeq Index	Index Sequence		pos1	pos2	pos3	pos4	pos5	pos6	pos7	pos8		col1	col2	col3	col4	col5	col6	col7	col8
2	CGATGT	JACO	C	G	A	T	G	T	T	T	A	3	0	2	1	2	3	3	3
4	TGACCA	TAGU	T	G	A	C	C	A	A	A	C	3	2	1	2	4	1	1	1
12	CTTGTA	Song Sparrow	C	T	T	G	T	A	A	A	total	6	2	3	3	6	4	4	4
8	ACTTGA		A	C	T	T	G	A	A	A
11	GGCTAC		G	G	C	T	A	C	C	C	G	2	4	0	2	2	2	2	2
21	GTTTCG		G	T	T	T	C	G	G	G	T	1	3	6	4	1	3	3	3
22	CGTACG		C	G	T	A	C	G	G	G	total	3	7	6	6	3	5	5	5
25	ACTGAT		A	C	T	G	A	T	T	T
27	ATTCCT		A	T	T	C	C	T	T	T	A/C::G/T	2	0.285714	0.5	0.5	2	0.8	0.8	0.8
											fraction A/C	0.666667	0.222222	0.333333	0.333333	0.666667	0.444444	0.444444	0.444444
													a bit low
Example of a balanced set
[Group 0 of 12 tags]			pos1	pos2	pos3	pos4	pos5	pos6	pos7	pos8		col1	col2	col3	col4	col5	col6	col7	col8
itru7_18_08	ACGTTACC		A	C	G	T	T	A	C	C	A	3	2	3	3	2	3	0	1
itru7_15_10	CTGTGTTG		C	T	G	T	G	T	T	G	C	2	4	3	3	2	2	6	3
itru7_21_03	TGAGGTGT		T	G	A	G	G	T	G	T	total	5	6	6	6	4	5	6	4
itru7_24_04	GATCCATG		G	A	T	C	C	A	T	G
itru7_23_03	GCCTATCA		G	C	C	T	A	T	C	A	G	4	3	2	1	5	1	2	5
itru7_16_01	AACAACCG		A	A	C	A	A	C	C	G	T	3	3	4	5	3	6	4	3
itru7_17_04	ACTCGTTG		A	C	T	C	G	T	T	G	total	7	6	6	6	8	7	6	8
itru7_24_12	CCTATGGT		C	C	T	A	T	G	G	T
itru7_14_05	TGTACACC		T	G	T	A	C	A	C	C	A/C::G/T	0.714286	1	1	1	0.5	0.714286	1	0.5
itru7_21_11	GTATGCTG		G	T	A	T	G	C	T	G	fraction A/C	0.416667	0.5	0.5	0.5	0.333333	0.416667	0.5	0.333333
itru7_17_10	TGATGTCC		T	G	A	T	G	T	C	C
itru7_27_09	GTCCTTCT		G	T	C	C	T	T	C	T
