## Supplementary material for "Adapterama I: Universal stubs and primers for 384 unique dual-indexed or 147,456 combinatorially-indexed Illumina libraries (iTru & iNext)": File S11

### Sheet: Desired_Reads_Directions
Directions for successful use of the Library Pooling Guide (spreadsheet) - Pooling by Desired Reads - - open directions as a separate file so you can see them & have the pooling
#	Input	Cell	Value
1	Select the tab for the desired_reads and either MiSeq or HiSeq (miniSeq should use MiSeq tab; NextSeq should use HiSeq tab)
2	Total Expected Reads in Run	I6	use a reasonable value for the kit you are using (e.g., 15M for MiSeq v3; 350 M for NextSeq high output; 275M for HiSeq high output)
3	Total Desired Volume (µL)	I7	use the smallest reasonable value feasible (e.g., 25 µL)
4	Sample Name	B10
5	Sample Concentration	C10	determined from Qubit or Bioanalyzer or similar
6	Sample Volume	D10	total volume of sample
7	Average Fragment Size of Sample	E10	size determined by bioanalyzer or gel or similar
8	Desired number of reads	I10	number of reads you want
9	repeat steps 4 - 8 for all samples on run
10	ensure Total Number of Desired Reads (cell I25) = Expected Reads (Cell I6)
11	inspect values in Row 27 (blue) - this is the number of µL to 10 mM Tris to add to bring the total volume to desired total
	note that there are several different concentrations calculated (10 nM, 5 nM, 2 nM, & 1 nM)
	in general, you want the most concentrated pool possible (10 nM)
	if the number is in parentheses) it is negative, that means you would need to dry the sample down (e.g., in a speedvac), then reconsitute with water to achieve the desired volume
	if the number is not in partheses, then you can add 10 mM Tris to achieve the desired volume & concentration
	all sequencing facilities will take pools that are at 10 nM
	some facilities will accept sample pools at lower concentrations; you will need to work with them to see what they will accept
	if there are some really dilute samples (which means you have to add a lot of them to the pool), consider concentrating them, then updating the spreadsheet
12	inspect the "Volume to Add" values in the column immediately to the right of the desired concentration (e.g., for 10 nM, inspect column L)
	if any values are <1 µL, then make a dilution of the sample so you can add ≥ 1µL of each sample to the pool
13	enter any new (diluted) values into column C
14	repeat steps 11 - 13
15	after everything looks good, make the pool using the volumes indicated
16	check the concentration and size distribution of the pool by Qubit, qPCR, and bioanalyzer prior to running

### Sheet: MiSeq_desired_Reads
Illumina Sample Pooling Calculator
Input the total number of reads, desired number of reads, and desired Total volume for pool (all are highlighted in yellow)
Pick the highest concentration that yields a total less than your desired total & has volumes of each component that are achievable
You can fiddle with the number of reads to reach something achievable; see the Directions tab for step by step directions
				Total Expected Reads in Run=				15000000
				Total Desired Volume (µL) =				25
										for 10 nM			for 5 nM			for 2 nM			for 1 nM
Sample #	Sample Name	Conc (ng/µL)	Vol (µL)	Yield (ng)	Avg Size	Calc MW	nmol/L	Desired Reads	% of run	nmol to Add	Volume to Add		nmol to Add	Volume to Add		nmol to Add	Volume to Add		nmol to Add	Volume to Add
1	Sample A	3.81	18	68.58	700	455000	8.37363	2000000	13.3333	33.3333	3.98		16.6667	1.99		6.66667	0.8		3.33333	0.4
2	Sample B	7.87	18	141.66	600	390000	20.1795	2000000	13.3333	33.3333	1.65		16.6667	0.83		6.66667	0.33		3.33333	0.17
3	Sample C	4.69	18	84.42	500	325000	14.4308	1500000	10	25	1.73		12.5	0.87		5	0.35		2.5	0.17
4	Sample D	7.21	18	129.78	400	260000	27.7308	1500000	10	25	0.9		12.5	0.45		5	0.18		2.5	0.09
5	Sample E	10.6	18	190.8	300	195000	54.359	1000000	6.66667	16.6667	0.31		8.33333	0.15		3.33333	0.06		1.66667	0.03
6	Sample F	9.87	18	177.66	750	487500	20.2462	1000000	6.66667	16.6667	0.82		8.33333	0.41		3.33333	0.16		1.66667	0.08
7	Sample G	10.1	18	181.8	650	422500	23.9053	1000000	6.66667	16.6667	0.7		8.33333	0.35		3.33333	0.14		1.66667	0.07
8	Sample H	1.59	18	28.62	550	357500	4.44755	1000000	6.66667	16.6667	3.75		8.33333	1.87		3.33333	0.75		1.66667	0.37
9	Sample I	1.13	18	20.34	450	292500	3.86325	1000000	6.66667	16.6667	4.31		8.33333	2.16		3.33333	0.86		1.66667	0.43
10	Sample J	0.619	18	11.142	350	227500	2.72088	1000000	6.66667	16.6667	6.13		8.33333	3.06		3.33333	1.23		1.66667	0.61
11	Sample K	0.852	18	15.336	500	325000	2.62154	1000000	6.66667	16.6667	6.36		8.33333	3.18		3.33333	1.27		1.66667	0.64
12	Sample L	0.69	200	138	500	325000	2.12308	500000	3.33333	8.33333	3.93		4.16667	1.96		1.66667	0.79		0.833333	0.39
13	Sample M	0.25	200	50	500	325000	0.769231	500000	3.33333	8.33333	10.83		4.16667	5.42		1.66667	2.17		0.833333	1.08
							Total=	15000000	100		45.4			22.7			9.09			4.53
							µL 10mM Tris				-20.4			2.3			15.91			20.47

### Sheet: HiSeq_desired_Reads
Illumina Sample Pooling Calculator
Input the total number of reads, desired number of reads, and desired Total volume for pool (all are highlighted in yellow)
Pick the highest concentration that yields a total less than your desired total & has volumes of each component that are achievable
You can fiddle with the number of reads to reach something achievable; see the Directions tab for step by step directions
				Total Expected Reads in Run=				300000000
				Total Desired Volume (µL) =				100
										for 10 nM			for 5 nM			for 2 nM			for 1 nM
Sample #	Sample Name	Conc (ng/µL)	Vol (µL)	Yield (ng)	Avg Size	Calc MW	nmol/L	Desired Reads	% of run	nmol to Add	Volume to Add		nmol to Add	Volume to Add		nmol to Add	Volume to Add		nmol to Add	Volume to Add
1	Sample A	3.81	18	68.58	500	325000	11.7231	40000000	13.3333	133.333	11.37		66.6667	5.69		26.6667	2.27		13.3333	1.14
2	Sample B	7.87	18	141.66	500	325000	24.2154	40000000	13.3333	133.333	5.51		66.6667	2.75		26.6667	1.1		13.3333	0.55
3	Sample C	4.69	18	84.42	500	325000	14.4308	30000000	10	100	6.93		50	3.46		20	1.39		10	0.69
4	Sample D	7.21	18	129.78	500	325000	22.1846	30000000	10	100	4.51		50	2.25		20	0.9		10	0.45
5	Sample E	10.6	18	190.8	500	325000	32.6154	20000000	6.66667	66.6667	2.04		33.3333	1.02		13.3333	0.41		6.66667	0.2
6	Sample F	9.87	18	177.66	500	325000	30.3692	20000000	6.66667	66.6667	2.2		33.3333	1.1		13.3333	0.44		6.66667	0.22
7	Sample G	10.1	18	181.8	500	325000	31.0769	20000000	6.66667	66.6667	2.15		33.3333	1.07		13.3333	0.43		6.66667	0.21
8	Sample H	0.159	18	2.862	500	325000	0.489231	20000000	6.66667	66.6667	136.27		33.3333	68.13		13.3333	27.25		6.66667	13.63
9	Sample I	1.13	18	20.34	500	325000	3.47692	20000000	6.66667	66.6667	19.17		33.3333	9.59		13.3333	3.83		6.66667	1.92
10	Sample J	0.619	18	11.142	500	325000	1.90462	20000000	6.66667	66.6667	35		33.3333	17.5		13.3333	7		6.66667	3.5
11	Sample K	0.852	18	15.336	500	325000	2.62154	20000000	6.66667	66.6667	25.43		33.3333	12.72		13.3333	5.09		6.66667	2.54
12	Sample L	0.169	200	33.8	500	325000	0.52	10000000	3.33333	33.3333	64.1		16.6667	32.05		6.66667	12.82		3.33333	6.41
13	Sample M	0.125	200	25	500	325000	0.384615	10000000	3.33333	33.3333	86.67		16.6667	43.33		6.66667	17.33		3.33333	8.67
							Total=	300000000	100		401.35			200.66			80.26			40.13
							µL 10mM Tris with 1% Tween				-301.35			-100.66			19.74			59.87

### Sheet: Percent_Run_Directions
Directions for successful use of the Library Pooling Guide (spreadsheet) - Pooling by Percent of the Run - - open directions as a separate file so you can see them & have the pooling spreadsheets open at the same time (side by side)
#	Input	Cell	Value
1	Select the tab for either MiSeq_%run or HiSeq_%run (miniSeq should use MiSeq tab; NextSeq should use HiSeq tab)
2	Total Expected Reads in Run	I6	use a reasonable value for the kit you are using (e.g., 15M for MiSeq v3; 350 M for NextSeq high output; 275M for HiSeq high output)
3	Total Desired Volume (µL)	I7	use the smallest reasonable value feasible (e.g., 25 µL)
4	Sample Name	B10
5	Sample Concentration	C10	determined from Qubit or Bioanalyzer or similar
6	Sample Volume	D10	total volume of sample
7	Average Fragment Size of Sample	E10	size determined by bioanalyzer or gel or similar
8	Desired percentage of the run	I10	the percentage of the you want for this sample (number of reads is calculated automagically)
9	repeat steps 4 - 8 for all samples on run
10	ensure Total Number of Desired Reads (cell I25) = Expected Reads (Cell I6)
11	inspect values in Row 27 (blue) - this is the number of µL to 10 mM Tris to add to bring the total volume to desired total
	note that there are several different concentrations calculated (10 nM, 5 nM, 2 nM, & 1 nM)
	in general, you want the most concentrated pool possible (10 nM)
	if the number is in parentheses) it is negative, that means you would need to dry the sample down (e.g., in a speedvac), then reconsitute with water to achieve the desired volume
	if the number is not in partheses, then you can add 10 mM Tris to achieve the desired volume & concentration
	all sequencing facilities will take pools that are at 10 nM
	some facilities will accept sample pools at lower concentrations; you will need to work with them to see what they will accept
	if there are some really dilute samples (which means you have to add a lot of them to the pool), consider concentrating them, then updating the spreadsheet
12	inspect the "Volume to Add" values in the column immediately to the right of the desired concentration (e.g., for 10 nM, inspect column L)
	if any values are <1 µL, then make a dilution of the sample so you can add ≥ 1µL of each sample to the pool
13	enter any new (diluted) values into column C
14	repeat steps 11 - 13
15	after everything looks good, make the pool using the volumes indicated
16	check the concentration and size distribution of the pool by Qubit, qPCR, and bioanalyzer prior to running

### Sheet: MiSeq_%run
Illumina Sample Pooling Calculator
Input the total number of reads you expect from this run, the desired percentage of reads, and desired Total volume for pool (all are highlighted in yellow)
Ensure the Total % of run = 100
Pick the highest concentration that yields a total less than your desired total & has volumes of each component that are achievable
You can fiddle with the % reads and sample concentrations to reach something achievable; See Directions tab for step by step directions
				Total Expected Reads in Run=				15000000
				Total Desired Volume (µL) =				100
										for 10 nM			for 5 nM			for 2 nM			for 1 nM
Sample #	Sample Name	Conc (ng/µL)	Vol (µL)	Yield (ng)	Avg Size	Calc MW	nmol/L	Reads	% of run	nmol to Add	Volume to Add		nmol to Add	Volume to Add		nmol to Add	Volume to Add		nmol to Add	Volume to Add
1	Sample A	3.81	18	68.58	500	325000	11.7231	1500000	10	100	8.53		50	4.27		20	1.71		10	0.85
2	Sample B	7.87	18	141.66	500	325000	24.2154	1500000	10	100	4.13		50	2.06		20	0.83		10	0.41
3	Sample C	4.69	18	84.42	500	325000	14.4308	1500000	10	100	6.93		50	3.46		20	1.39		10	0.69
4	Sample D	7.21	18	129.78	500	325000	22.1846	1500000	10	100	4.51		50	2.25		20	0.9		10	0.45
5	Sample E	10.6	18	190.8	500	325000	32.6154	1500000	10	100	3.07		50	1.53		20	0.61		10	0.31
6	Sample F	9.87	18	177.66	500	325000	30.3692	1500000	10	100	3.29		50	1.65		20	0.66		10	0.33
7	Sample G	10.1	18	181.8	500	325000	31.0769	1500000	10	100	3.22		50	1.61		20	0.64		10	0.32
8	Sample H	0.159	18	2.862	500	325000	0.489231	300000	2	20	40.88		10	20.44		4	8.18		2	4.09
9	Sample I	1.13	18	20.34	500	325000	3.47692	1200000	8	80	23.01		40	11.5		16	4.6		8	2.3
10	Sample J	0.619	18	11.142	500	325000	1.90462	1200000	8	80	42		40	21		16	8.4		8	4.2
11	Sample K	0.852	18	15.336	500	325000	2.62154	1200000	8	80	30.52		40	15.26		16	6.1		8	3.05
12	Sample L	0.169	200	33.8	500	325000	0.52	300000	2	20	38.46		10	19.23		4	7.69		2	3.85
13	Sample M	0.125	200	25	500	325000	0.384615	0	0	0	0		0	0		0	0		0	0
							Total=	14700000	98		208.55			104.26			41.71			20.85
							µL 10mM Tris with 1% Tween				-108.55			-4.26			58.29			79.15

### Sheet: HiSeq_%run
Illumina Sample Pooling Calculator
Input the total number of reads you expect from this run, the desired percentage of reads, and desired Total volume for pool (all are highlighted in yellow)
Ensure the Total % of run = 100
Pick the highest concentration that yields a total less than your desired total & has volumes of each component that are achievable
You can fiddle with the % reads and sample concentrations to reach something achievable; See Directions tab for step by step directions
				Total Expected Reads in Run=				300000000
				Total Desired Volume (µL) =				100
										for 10 nM			for 5 nM			for 2 nM			for 1 nM
Sample #	Sample Name	Conc (ng/µL)	Vol (µL)	Yield (ng)	Avg Size	Calc MW	nmol/L	Reads	% of run	nmol to Add	Volume to Add		nmol to Add	Volume to Add		nmol to Add	Volume to Add		nmol to Add	Volume to Add
1	Sample A	3.81	18	68.58	500	325000	11.7231	30000000	10	100	8.53		50	4.27		20	1.71		10	0.85
2	Sample B	7.87	18	141.66	500	325000	24.2154	30000000	10	100	4.13		50	2.06		20	0.83		10	0.41
3	Sample C	4.69	18	84.42	500	325000	14.4308	30000000	10	100	6.93		50	3.46		20	1.39		10	0.69
4	Sample D	7.21	18	129.78	500	325000	22.1846	30000000	10	100	4.51		50	2.25		20	0.9		10	0.45
5	Sample E	10.6	18	190.8	500	325000	32.6154	30000000	10	100	3.07		50	1.53		20	0.61		10	0.31
6	Sample F	9.87	18	177.66	500	325000	30.3692	30000000	10	100	3.29		50	1.65		20	0.66		10	0.33
7	Sample G	10.1	18	181.8	500	325000	31.0769	30000000	10	100	3.22		50	1.61		20	0.64		10	0.32
8	Sample H	0.159	18	2.862	500	325000	0.489231	9000000	3	30	61.32		15	30.66		6	12.26		3	6.13
9	Sample I	1.13	18	20.34	500	325000	3.47692	24000000	8	80	23.01		40	11.5		16	4.6		8	2.3
10	Sample J	0.619	18	11.142	500	325000	1.90462	24000000	8	80	42		40	21		16	8.4		8	4.2
11	Sample K	0.852	18	15.336	500	325000	2.62154	24000000	8	80	30.52		40	15.26		16	6.1		8	3.05
12	Sample L	0.169	200	33.8	500	325000	0.52	9000000	3	30	57.69		15	28.85		6	11.54		3	5.77
13	Sample M	0.125	200	25	500	325000	0.384615	0	0	0	0		0	0		0	0		0	0
							Total=	300000000	100		248.22			124.1			49.64			24.81
							µL 10mM Tris with 1% Tween				-148.22			-24.1			50.36			75.19
