## Supplementary material for "Adapterama I: Universal stubs and primers for 384 unique dual-indexed or 147,456 combinatorially-indexed Illumina libraries (iTru & iNext)": File S12

### Sheet: iTru7_initial_calculations
Plate	i7 Primer_oldname	i7_Primer	Ct Mean	Ct SD	Average delta_Ct	Baseline delta_Ct			Plate	i7 Primer_Oldname	i7 Primer	Ct Mean	Ct SD	Average delta_Ct	Baseline delta_Ct
1	iTru7_02_05	iTru7_201_01	18.0608	0.134291	0.617826	-0.233704			1	iTru7_02_01	iTru7_210_11	18.2945	0.0127708		0
1	iTru7_02_06	iTru7_203_01	17.9085	0.039556	0.770105	-0.385983			1	iTru7_02_02	iTru7_305_11	18.9164	1.47057		0.621927
1	iTru7_02_07	iTru7_207_07	17.6151	0.0703495	1.06352	-0.679394			1	iTru7_02_03	iTru7_303_04	18.2737	0.215857		-0.0207558
1	iTru7_02_08	iTru7_210_05	17.9531	0.124211	0.725542	-0.341419			1	iTru7_02_04	iTru7_201_06	17.8759	0.101449		-0.418633
1	iTru7_02_09	iTru7_206_06	18.1058	0.100787	0.572828	-0.188705
1	iTru7_02_10	iTru7_201_04	18.3758	0.42913	0.302832	0.0812912
1	iTru7_02_11	iTru7_207_12	18.1868	0.0956578	0.491766	-0.107643
1	iTru7_02_12	iTru7_304_12	18.2901	0.554739	0.3885	-0.00437737
1	iTru7_03_01	iTru7_204_08	18.51	0.345309	0.168596	0.215527
1	iTru7_03_02	iTru7_402_08	17.7721	0.510996	0.906553	-0.52243
1	iTru7_03_03	iTru7_207_10	18.0249	0.133825	0.653727	-0.269604
1	iTru7_03_04	iTru7_211_01	18.0432	0.227478	0.635366	-0.251244
1	iTru7_03_05	iTru7_401_03	18.0869	0.107103	0.591686	-0.207563
1	iTru7_03_06	iTru7_210_02	18.1547	0.194617	0.523909	-0.139786
1	iTru7_03_07	iTru7_304_02	17.9146	0.0193093	0.763968	-0.379845
1	iTru7_03_08	iTru7_205_02	18.426	0.423593	0.25263	0.131493
1	iTru7_03_09	iTru7_207_11	18.1091	0.186911	0.569511	-0.185389
1	iTru7_03_10	iTru7_210_07	18.3369	0.308802	0.341688	0.0424347
1	iTru7_03_11	iTru7_202_03	18.2928	0.109651	0.385847	-0.00172424
1	iTru7_03_12	iTru7_201_12	17.9347	0.159172	0.743948	-0.359825
1	iTru7_04_01	iTru7_208_07	18.1747	0.0112751	0.503937	-0.119814
1	iTru7_04_02	iTru7_401_05	17.9457	0.0701823	0.732882	-0.348759
1	iTru7_04_03	iTru7_401_11	18.0587	0.153883	0.619902	-0.235779
1	iTru7_04_04	iTru7_202_01	18.6276	0.0258235	0.0509777	0.333145
1	iTru7_04_05	iTru7_201_07	17.8534	0.10865	0.825212	-0.44109
1	iTru7_04_06	iTru7_209_10	17.8164	0.154217	0.862165	-0.478043
1	iTru7_04_07	iTru7_202_04	17.9077	0.103832	0.770914	-0.386791
1	iTru7_04_08	iTru7_211_03	17.9867	0.250459	0.691942	-0.307819
1	iTru7_04_09	iTru7_203_02	17.8935	0.0327464	0.785139	-0.401016
1	iTru7_04_10	iTru7_203_10	18.0596	0.0972223	0.619013	-0.23489
1	iTru7_04_11	iTru7_211_04	17.947	0.0327248	0.731644	-0.347521
1	iTru7_04_12	iTru7_202_09	18.5557	0.589836	0.1229	0.261223
1	iTru7_05_01	iTru7_303_05	18.6665	0.107394	0.012064	0.372059
1	iTru7_05_02	iTru7_204_07	18.0072	0.211956	0.67137	-0.287247
1	iTru7_05_03	iTru7_210_09	18.0727	0.0770336	0.605867	-0.221745
1	iTru7_05_04	iTru7_209_07	18.4847	0.643509	0.193899	0.190224
1	iTru7_05_05	iTru7_210_12	18.0821	0.0893068	0.596476	-0.212353
1	iTru7_05_06	iTru7_207_04	18.8359	0.172006	-0.15727	0.541393
1	iTru7_05_07	iTru7_205_11	18.4345	0.338827	0.244123	0.139999
1	iTru7_05_08	iTru7_204_05	18.8413	0.171896	-0.162638	0.546761
2	iTru7_11_01	iTru7_207_05	18.8143	0.170277	-0.135698	0.354986			2	iTru7_02_01	iTru7_210_11	18.4593	0.302904		0
2	iTru7_11_02	iTru7_202_02	18.3591	0.140654	0.319551	-0.100264			2	iTru7_02_02	iTru7_305_11	18.1555	0.00602734		-0.303778
2	iTru7_11_03	iTru7_205_09	18.865	0.138644	-0.186354	0.405642			2	iTru7_02_03	iTru7_303_04	18.3577	0.0293113		-0.101648
2	iTru7_11_04	iTru7_208_05	18.486	0.411994	0.192568	0.02672			2	iTru7_02_04	iTru7_201_06	18.1626	0.247617		-0.296728
2	iTru7_11_05	iTru7_208_01	18.9673	0.389534	-0.28871	0.507998
2	iTru7_11_06	iTru7_209_12	18.5293	0.586048	0.149321	0.0699673
2	iTru7_11_07	iTru7_204_09	18.3608	0.0838567	0.317862	-0.0985737
2	iTru7_11_08	iTru7_209_05	18.7867	0.283483	-0.10812	0.327408
2	iTru7_11_09	iTru7_201_03	18.4551	0.175371	0.223509	-0.00422096
2	iTru7_11_10	iTru7_201_02	19.245	0.63746	-0.56638	0.785667
2	iTru7_11_11	iTru7_203_08	18.5265	0.140938	0.152067	0.0672207
2	iTru7_11_12	iTru7_209_08	18.7527	0.297647	-0.0740967	0.293385
2	iTru7_12_01	iTru7_401_04	18.3794	0.142433	0.299242	-0.0799541
2	iTru7_12_02	iTru7_303_12	18.4734	0.0615384	0.205263	0.0140247
2	iTru7_12_03	iTru7_204_02	18.3868	0.212894	0.291788	-0.0725002
2	iTru7_12_04	iTru7_401_12	18.2667	0.0448119	0.411877	-0.192589
2	iTru7_12_05	iTru7_206_08	18.3749	0.0439029	0.303679	-0.0843906
2	iTru7_12_06	iTru7_205_04	18.5368	0.043122	0.141764	0.0775242
2	iTru7_12_07	iTru7_209_01	18.3121	0.0355247	0.366488	-0.1472
2	iTru7_12_08	iTru7_208_09	18.5257	0.165001	0.152887	0.0664005
2	iTru7_12_09	iTru7_207_03	19.0247	0.427552	-0.346132	0.56542
2	iTru7_12_10	iTru7_204_02	18.58	0.0960732	0.0986118	0.120676
2	iTru7_12_11	iTru7_207_06	18.6323	0.154155	0.0462856	0.173002
2	iTru7_12_12	iTru7_207_02	18.4387	0.168734	0.239885	-0.0205975
2	iTru7_13_01	iTru7_208_06	18.0497	0.100033	0.628868	-0.40958
2	iTru7_13_02	iTru7_206_05	18.3463	0.0348248	0.332273	-0.112986
2	iTru7_13_03	iTru7_203_12	18.5276	0.115794	0.15106	0.0682278
2	iTru7_13_04	iTru7_204_12	18.3815	0.0690048	0.297075	-0.0777874
2	iTru7_13_05	iTru7_210_10	18.3477	0.049887	0.3309	-0.111612
2	iTru7_13_06	iTru7_209_04			18.6786	-18.4593
2	iTru7_13_07	iTru7_202_07	18.1033	0.0330189	0.5753	-0.356012
2	iTru7_13_08	iTru7_402_07	18.9678	0.104442	-0.289175	0.508463
2	iTru7_13_09	iTru7_201_05	18.5373	0.457075	0.141306	0.0779819
2	iTru7_13_10	iTru7_402_03	18.902	0.826291	-0.22341	0.442698
2	iTru7_13_11	iTru7_402_01	18.4704	0.26306	0.208178	0.0111103
2	iTru7_13_12	iTru7_211_02	18.6499	0.730113	0.0287418	0.190546
3	iTru7_08_01	iTru7_202_07	19.5052	0.0878232	-0.826601	0.552326			3	iTru7_02_01	iTru7_210_11	18.9529	0.104751		0
3	iTru7_08_02	iTru7_202_12	18.9458	0.246108	-0.267227	-0.00704765			3	iTru7_02_02	iTru7_305_11	18.654	0.0716604		-0.29884
3	iTru7_08_03	iTru7_208_12	19.1389	0.286247	-0.460321	0.186047			3	iTru7_02_03	iTru7_303_04	18.9388	0.00813266		-0.0140495
3	iTru7_08_04	iTru7_206_03	19.078	0.0780398	-0.399435	0.12516			3	iTru7_02_04	iTru7_201_06	18.5992	0.0344202		-0.35371
3	iTru7_08_05	iTru7_204_06	19.1374	0.049299	-0.458822	0.184547
3	iTru7_08_06	iTru7_201_09	18.8874	0.111367	-0.208755	-0.0655193
3	iTru7_08_07	iTru7_208_04	18.7996	0.0120034	-0.120953	-0.153322
3	iTru7_08_08	iTru7_401_01	19.1118	0.190974	-0.433187	0.158913
3	iTru7_08_09	iTru7_402_11	19.1355	0.0897964	-0.456936	0.182661
3	iTru7_08_10	iTru7_210_06	19.1682	0.0752925	-0.489622	0.215347
3	iTru7_08_11	iTru7_401_02	19.1541	0.212516	-0.475451	0.201176
3	iTru7_08_12	iTru7_203_05	19.1169	0.356844	-0.438255	0.16398
3	iTru7_09_01	iTru7_207_01	19.153	0.138424	-0.474337	0.200062
3	iTru7_09_02	iTru7_301_05	19.1609	0.184807	-0.482336	0.208061
3	iTru7_09_03	iTru7_205_05	19.5676	0.151942	-0.889002	0.614727
3	iTru7_09_04	iTru7_402_02	19.5759	0.158838	-0.897287	0.623013
3	iTru7_09_05	iTru7_208_08	19.0112	0.00600306	-0.332548	0.0582733
3	iTru7_09_06	iTru7_206_01	18.9794	0.0036779	-0.300768	0.0264931
3	iTru7_09_07	iTru7_201_10	18.9504	0.0122529	-0.271776	-0.00249863
3	iTru7_09_08	iTru7_401_08	19.1031	0.161996	-0.424524	0.150249
3	iTru7_09_09	iTru7_209_09	19.0551	0.245593	-0.376446	0.102171
3	iTru7_09_10	iTru7_206_12	19.1846	0.279842	-0.506014	0.231739
3	iTru7_09_11	iTru7_401_09	19.1309	0.228409	-0.452242	0.177967
3	iTru7_09_12	iTru7_205_07	19.1031	0.322463	-0.424517	0.150242
3	iTru7_10_01	iTru7_203_07	18.8946	0.124351	-0.216021	-0.0582542
3	iTru7_10_02	iTru7_206_07	18.5897	0.225028	0.0888863	-0.363161
3	iTru7_10_03	iTru7_301_04	18.9978	0.0515432	-0.319181	0.0449066
3	iTru7_10_04	iTru7_210_04	19.0217	0.0630908	-0.343134	0.0688591
3	iTru7_10_05	iTru7_402_10	18.8029	0.0360683	-0.124327	-0.149948
3	iTru7_10_06	iTru7_204_01	18.8142	0.236662	-0.135544	-0.138731
3	iTru7_10_07	iTru7_304_05	19.1517	0.0579846	-0.473093	0.198818
3	iTru7_10_08	iTru7_203_09	18.8845	0.107973	-0.205912	-0.0683632
3	iTru7_10_09	iTru7_202_11	18.7007	0.0687998	-0.0220375	-0.252237
3	iTru7_10_10	iTru7_207_08	19.1976	0.401512	-0.518991	0.244717
3	iTru7_10_11	iTru7_209_06	18.7932	0.110325	-0.114546	-0.159729
3	iTru7_10_12	iTru7_209_11	18.9681	0.260887	-0.28953	0.015255
4	iTru7_01_01	iTru7_206_10	18.6753	0.362475	0.00331689	-0.142136
4	iTru7_01_02	iTru7_202_10	19.0054	0.241277	-0.326767	0.187948
4	iTru7_01_03	iTru7_207_09	18.6293	0.234939	0.0493145	-0.188133
4	iTru7_01_04	iTru7_208_02	18.6625	0.142633	0.0161247	-0.154943
4	iTru7_01_05	iTru7_302_07	18.7722	0.172807	-0.0935955	-0.0452232
4	iTru7_01_06	iTru7_210_08	18.6184	0.171652	0.0602265	-0.199045
4	iTru7_01_07	iTru7_208_10	18.7953	0.361954	-0.116663	-0.0221558
4	iTru7_01_08	iTru7_208_11	18.8884	0.22991	-0.209824	0.0710049
4	iTru7_01_09	iTru7_202_06	18.5993	0.112038	0.0792637	-0.218082
4	iTru7_01_10	iTru7_401_10	18.8339	0.0844124	-0.155294	0.0164757
4	iTru7_01_11	iTru7_204_04	18.6531	0.0623369	0.0255108	-0.16433
4	iTru7_01_12	iTru7_304_07	18.6347	0.0449103	0.0439625	-0.182781
4	iTru7_02_01	iTru7_210_11	18.8174	0.107157	-0.138819	0
4	iTru7_02_02	iTru7_305_11	18.5222	0.123193	0.156425	-0.295244
4	iTru7_02_03	iTru7_303_04	18.8065	0.0469307	-0.127867	-0.010952
4	iTru7_02_04	iTru7_201_06	18.7955	0.184489	-0.116917	-0.0219021
4	iTru7_02_05	iTru7_201_01	18.6813	0.0325873	-0.0026512	-0.136168
4	iTru7_02_06	iTru7_203_01	18.613	0.160178	0.0656376	-0.204456
4	iTru7_02_07	iTru7_207_07	18.2729	0.00867753	0.40568	-0.544498
4	iTru7_02_08	iTru7_210_05	18.6084	0.0992616	0.0702229	-0.209042
4	iTru7_06_01	iTru7_205_10	18.8379	0.111794	-0.159252	0.0204334
4	iTru7_06_02	iTru7_401_06	19.237	0.0512546	-0.55839	0.419571
4	iTru7_06_03	iTru7_205_05	18.6445	0.245604	0.0340977	-0.172916
4	iTru7_06_04	iTru7_201_08	18.8687	0.158073	-0.190079	0.05126
4	iTru7_06_05	iTru7_402_04	18.9558	0.0222589	-0.277218	0.138399
4	iTru7_06_06	iTru7_203_03	18.9733	0.56092	-0.294706	0.155888
4	iTru7_06_07	iTru7_402_05	18.832	0.0658111	-0.153408	0.0145893
4	iTru7_06_08	iTru7_205_01	18.6978	0.14346	-0.0192051	-0.119614
4	iTru7_06_09	iTru7_206_02	18.7884	0.0348922	-0.109739	-0.0290794
4	iTru7_06_10	iTru7_205_12	19.0225	0.23169	-0.343916	0.205097
4	iTru7_06_11	iTru7_203_06	18.8765	0.0420106	-0.197927	0.0591087
4	iTru7_06_12	iTru7_402_06	18.9395	0.0358916	-0.260906	0.122087
4	iTru7_07_01	iTru7_204_10	18.7961	0.0279275	-0.117468	-0.0213509
4	iTru7_07_02	iTru7_209_02	18.7591	0.200285	-0.0804405	-0.0583782
4	iTru7_07_03	iTru7_203_11	18.832	0.0985117	-0.153343	0.0145245
4	iTru7_07_04	iTru7_210_03	19.3909	0.0613833	-0.712236	0.573418
4	iTru7_07_05	iTru7_205_08	18.9173	0.00327599	-0.23868	0.0998611
4	iTru7_07_06	iTru7_206_11	18.8113	0.0324295	-0.132689	-0.00613022
4	iTru7_07_07	iTru7_204_11	18.8467	0.0752722	-0.168077	0.0292587
4	iTru7_07_08	iTru7_208_03	18.7104	0.0710468	-0.0317726	-0.107046
4	iTru7_07_09	iTru7_402_09	18.7756	0.0924776	-0.0969791	-0.0418396
4	iTru7_07_10	iTru7_206_09	18.9263	0.0719882	-0.247656	0.108837
4	iTru7_07_11	iTru7_210_01	18.7384	0.0758266	-0.0597935	-0.0790253
4	iTru7_07_12	iTru7_201_11	18.7031	0.088062	-0.0244388	-0.11438
5	iTru7_05_09	iTru7_202_05	18.9186	0.0117701	-0.240004	0.462187			5	iTru7_02_01	iTru7_210_11	18.4564	0.0360561		0
5	iTru7_05_10	iTru7_209_03	18.6296	0.241633	0.0490208	0.173162
5	iTru7_05_11	iTru7_205_03	19.2897	0.141804	-0.61112	0.833303
5	iTru7_05_12	iTru7_401_07	24.6079	0.534815	-5.92931	6.15149
Removed from analysis (because re-run in Plate 5 after re-hydration and mixing)
1	iTru7_05_09	iTru7_202_05	19.3182	0.0938276	-0.639585	1.02371
1	iTru7_05_10	iTru7_209_03	20.3991	1.8306	-1.72049	2.10461
1	iTru7_05_11	iTru7_205_03	18.8745	0.155972	-0.195837	0.57996
1	iTru7_05_12	iTru7_401_07	19.4082		-0.729586	1.11371

### Sheet: brant-qPCR-iTru7.csv
Plate	i7 Primer	Ct Mean	Ct SD	Average delta_Ct	Baseline delta_Ct
1	iTru7_02_05	18.0608	0.134291	0.617826	-0.233704
1	iTru7_02_06	17.9085	0.039556	0.770105	-0.385983
1	iTru7_02_07	17.6151	0.0703495	1.06352	-0.679394
1	iTru7_02_08	17.9531	0.124211	0.725542	-0.341419
1	iTru7_02_09	18.1058	0.100787	0.572828	-0.188705
1	iTru7_02_10	18.3758	0.42913	0.302832	0.0812912
1	iTru7_02_11	18.1868	0.0956578	0.491766	-0.107643
1	iTru7_02_12	18.2901	0.554739	0.3885	-0.00437737
1	iTru7_03_01	18.51	0.345309	0.168596	0.215527
1	iTru7_03_02	17.7721	0.510996	0.906553	-0.52243
1	iTru7_03_03	18.0249	0.133825	0.653727	-0.269604
1	iTru7_03_04	18.0432	0.227478	0.635366	-0.251244
1	iTru7_03_05	18.0869	0.107103	0.591686	-0.207563
1	iTru7_03_06	18.1547	0.194617	0.523909	-0.139786
1	iTru7_03_07	17.9146	0.0193093	0.763968	-0.379845
1	iTru7_03_08	18.426	0.423593	0.25263	0.131493
1	iTru7_03_09	18.1091	0.186911	0.569511	-0.185389
1	iTru7_03_10	18.3369	0.308802	0.341688	0.0424347
1	iTru7_03_11	18.2928	0.109651	0.385847	-0.00172424
1	iTru7_03_12	17.9347	0.159172	0.743948	-0.359825
1	iTru7_04_01	18.1747	0.0112751	0.503937	-0.119814
1	iTru7_04_02	17.9457	0.0701823	0.732882	-0.348759
1	iTru7_04_03	18.0587	0.153883	0.619902	-0.235779
1	iTru7_04_04	18.6276	0.0258235	0.0509777	0.333145
1	iTru7_04_05	17.8534	0.10865	0.825212	-0.44109
1	iTru7_04_06	17.8164	0.154217	0.862165	-0.478043
1	iTru7_04_07	17.9077	0.103832	0.770914	-0.386791
1	iTru7_04_08	17.9867	0.250459	0.691942	-0.307819
1	iTru7_04_09	17.8935	0.0327464	0.785139	-0.401016
1	iTru7_04_10	18.0596	0.0972223	0.619013	-0.23489
1	iTru7_04_11	17.947	0.0327248	0.731644	-0.347521
1	iTru7_04_12	18.5557	0.589836	0.1229	0.261223
1	iTru7_05_01	18.6665	0.107394	0.012064	0.372059
1	iTru7_05_02	18.0072	0.211956	0.67137	-0.287247
1	iTru7_05_03	18.0727	0.0770336	0.605867	-0.221745
1	iTru7_05_04	18.4847	0.643509	0.193899	0.190224
1	iTru7_05_05	18.0821	0.0893068	0.596476	-0.212353
1	iTru7_05_06	18.8359	0.172006	-0.15727	0.541393
1	iTru7_05_07	18.4345	0.338827	0.244123	0.139999
1	iTru7_05_08	18.8413	0.171896	-0.162638	0.546761
2	iTru7_11_01	18.8143	0.170277	-0.135698	0.354986
2	iTru7_11_02	18.3591	0.140654	0.319551	-0.100264
2	iTru7_11_03	18.865	0.138644	-0.186354	0.405642
2	iTru7_11_04	18.486	0.411994	0.192568	0.02672
2	iTru7_11_05	18.9673	0.389534	-0.28871	0.507998
2	iTru7_11_06	18.5293	0.586048	0.149321	0.0699673
2	iTru7_11_07	18.3608	0.0838567	0.317862	-0.0985737
2	iTru7_11_08	18.7867	0.283483	-0.10812	0.327408
2	iTru7_11_09	18.4551	0.175371	0.223509	-0.00422096
2	iTru7_11_10	19.245	0.63746	-0.56638	0.785667
2	iTru7_11_11	18.5265	0.140938	0.152067	0.0672207
2	iTru7_11_12	18.7527	0.297647	-0.0740967	0.293385
2	iTru7_12_01	18.3794	0.142433	0.299242	-0.0799541
2	iTru7_12_02	18.4734	0.0615384	0.205263	0.0140247
2	iTru7_12_03	18.3868	0.212894	0.291788	-0.0725002
2	iTru7_12_04	18.2667	0.0448119	0.411877	-0.192589
2	iTru7_12_05	18.3749	0.0439029	0.303679	-0.0843906
2	iTru7_12_06	18.5368	0.043122	0.141764	0.0775242
2	iTru7_12_07	18.3121	0.0355247	0.366488	-0.1472
2	iTru7_12_08	18.5257	0.165001	0.152887	0.0664005
2	iTru7_12_09	19.0247	0.427552	-0.346132	0.56542
2	iTru7_12_10	18.58	0.0960732	0.0986118	0.120676
2	iTru7_12_11	18.6323	0.154155	0.0462856	0.173002
2	iTru7_12_12	18.4387	0.168734	0.239885	-0.0205975
2	iTru7_13_01	18.0497	0.100033	0.628868	-0.40958
2	iTru7_13_02	18.3463	0.0348248	0.332273	-0.112986
2	iTru7_13_03	18.5276	0.115794	0.15106	0.0682278
2	iTru7_13_04	18.3815	0.0690048	0.297075	-0.0777874
2	iTru7_13_05	18.3477	0.049887	0.3309	-0.111612
2	iTru7_13_06			18.6786	-18.4593
2	iTru7_13_07	18.1033	0.0330189	0.5753	-0.356012
2	iTru7_13_08	18.9678	0.104442	-0.289175	0.508463
2	iTru7_13_09	18.5373	0.457075	0.141306	0.0779819
2	iTru7_13_10	18.902	0.826291	-0.22341	0.442698
2	iTru7_13_11	18.4704	0.26306	0.208178	0.0111103
2	iTru7_13_12	18.6499	0.730113	0.0287418	0.190546
3	iTru7_08_01	19.5052	0.0878232	-0.826601	0.552326
3	iTru7_08_02	18.9458	0.246108	-0.267227	-0.00704765
3	iTru7_08_03	19.1389	0.286247	-0.460321	0.186047
3	iTru7_08_04	19.078	0.0780398	-0.399435	0.12516
3	iTru7_08_05	19.1374	0.049299	-0.458822	0.184547
3	iTru7_08_06	18.8874	0.111367	-0.208755	-0.0655193
3	iTru7_08_07	18.7996	0.0120034	-0.120953	-0.153322
3	iTru7_08_08	19.1118	0.190974	-0.433187	0.158913
3	iTru7_08_09	19.1355	0.0897964	-0.456936	0.182661
3	iTru7_08_10	19.1682	0.0752925	-0.489622	0.215347
3	iTru7_08_11	19.1541	0.212516	-0.475451	0.201176
3	iTru7_08_12	19.1169	0.356844	-0.438255	0.16398
3	iTru7_09_01	19.153	0.138424	-0.474337	0.200062
3	iTru7_09_02	19.1609	0.184807	-0.482336	0.208061
3	iTru7_09_03	19.5676	0.151942	-0.889002	0.614727
3	iTru7_09_04	19.5759	0.158838	-0.897287	0.623013
3	iTru7_09_05	19.0112	0.00600306	-0.332548	0.0582733
3	iTru7_09_06	18.9794	0.0036779	-0.300768	0.0264931
3	iTru7_09_07	18.9504	0.0122529	-0.271776	-0.00249863
3	iTru7_09_08	19.1031	0.161996	-0.424524	0.150249
3	iTru7_09_09	19.0551	0.245593	-0.376446	0.102171
3	iTru7_09_10	19.1846	0.279842	-0.506014	0.231739
3	iTru7_09_11	19.1309	0.228409	-0.452242	0.177967
3	iTru7_09_12	19.1031	0.322463	-0.424517	0.150242
3	iTru7_10_01	18.8946	0.124351	-0.216021	-0.0582542
3	iTru7_10_02	18.5897	0.225028	0.0888863	-0.363161
3	iTru7_10_03	18.9978	0.0515432	-0.319181	0.0449066
3	iTru7_10_04	19.0217	0.0630908	-0.343134	0.0688591
3	iTru7_10_05	18.8029	0.0360683	-0.124327	-0.149948
3	iTru7_10_06	18.8142	0.236662	-0.135544	-0.138731
3	iTru7_10_07	19.1517	0.0579846	-0.473093	0.198818
3	iTru7_10_08	18.8845	0.107973	-0.205912	-0.0683632
3	iTru7_10_09	18.7007	0.0687998	-0.0220375	-0.252237
3	iTru7_10_10	19.1976	0.401512	-0.518991	0.244717
3	iTru7_10_11	18.7932	0.110325	-0.114546	-0.159729
3	iTru7_10_12	18.9681	0.260887	-0.28953	0.015255
4	iTru7_01_01	18.6753	0.362475	0.00331689	-0.142136
4	iTru7_01_02	19.0054	0.241277	-0.326767	0.187948
4	iTru7_01_03	18.6293	0.234939	0.0493145	-0.188133
4	iTru7_01_04	18.6625	0.142633	0.0161247	-0.154943
4	iTru7_01_05	18.7722	0.172807	-0.0935955	-0.0452232
4	iTru7_01_06	18.6184	0.171652	0.0602265	-0.199045
4	iTru7_01_07	18.7953	0.361954	-0.116663	-0.0221558
4	iTru7_01_08	18.8884	0.22991	-0.209824	0.0710049
4	iTru7_01_09	18.5993	0.112038	0.0792637	-0.218082
4	iTru7_01_10	18.8339	0.0844124	-0.155294	0.0164757
4	iTru7_01_11	18.6531	0.0623369	0.0255108	-0.16433
4	iTru7_01_12	18.6347	0.0449103	0.0439625	-0.182781
4	iTru7_02_01	18.8174	0.107157	-0.138819	0
4	iTru7_02_02	18.5222	0.123193	0.156425	-0.295244
4	iTru7_02_03	18.8065	0.0469307	-0.127867	-0.010952
4	iTru7_02_04	18.7955	0.184489	-0.116917	-0.0219021
4	iTru7_02_05	18.6813	0.0325873	-0.0026512	-0.136168
4	iTru7_02_06	18.613	0.160178	0.0656376	-0.204456
4	iTru7_02_07	18.2729	0.00867753	0.40568	-0.544498
4	iTru7_02_08	18.6084	0.0992616	0.0702229	-0.209042
4	iTru7_06_01	18.8379	0.111794	-0.159252	0.0204334
4	iTru7_06_02	19.237	0.0512546	-0.55839	0.419571
4	iTru7_06_03	18.6445	0.245604	0.0340977	-0.172916
4	iTru7_06_04	18.8687	0.158073	-0.190079	0.05126
4	iTru7_06_05	18.9558	0.0222589	-0.277218	0.138399
4	iTru7_06_06	18.9733	0.56092	-0.294706	0.155888
4	iTru7_06_07	18.832	0.0658111	-0.153408	0.0145893
4	iTru7_06_08	18.6978	0.14346	-0.0192051	-0.119614
4	iTru7_06_09	18.7884	0.0348922	-0.109739	-0.0290794
4	iTru7_06_10	19.0225	0.23169	-0.343916	0.205097
4	iTru7_06_11	18.8765	0.0420106	-0.197927	0.0591087
4	iTru7_06_12	18.9395	0.0358916	-0.260906	0.122087
4	iTru7_07_01	18.7961	0.0279275	-0.117468	-0.0213509
4	iTru7_07_02	18.7591	0.200285	-0.0804405	-0.0583782
4	iTru7_07_03	18.832	0.0985117	-0.153343	0.0145245
4	iTru7_07_04	19.3909	0.0613833	-0.712236	0.573418
4	iTru7_07_05	18.9173	0.00327599	-0.23868	0.0998611
4	iTru7_07_06	18.8113	0.0324295	-0.132689	-0.00613022
4	iTru7_07_07	18.8467	0.0752722	-0.168077	0.0292587
4	iTru7_07_08	18.7104	0.0710468	-0.0317726	-0.107046
4	iTru7_07_09	18.7756	0.0924776	-0.0969791	-0.0418396
4	iTru7_07_10	18.9263	0.0719882	-0.247656	0.108837
4	iTru7_07_11	18.7384	0.0758266	-0.0597935	-0.0790253
4	iTru7_07_12	18.7031	0.088062	-0.0244388	-0.11438
5	iTru7_05_09	18.9186	0.0117701	-0.240004	0.462187
5	iTru7_05_10	18.6296	0.241633	0.0490208	0.173162
5	iTru7_05_11	19.2897	0.141804	-0.61112	0.833303
5	iTru7_05_12	24.6079	0.534815	-5.92931	6.15149
					6.15149

### Sheet: iTru5_initial_calculations
Plate	i5 Primer	Ct Mean	Ct SD	Average delta_Ct	Baseline delta_Ct
1	iTru5_03_A	20.7147	0.00188953	-0.355328	0.0602131			1	iTru5_01_A	20.6545	0.185799
1	iTru5_03_B	20.4839	0.067319	-0.124537	-0.170578			1	iTru5_01_B	20.5791	0.033062
1	iTru5_03_C	20.6975	0.0402384	-0.338104	0.0429897			1	iTru5_01_C	20.8129	0.0688174
1	iTru5_03_D	20.7866	0.18131	-0.4272	0.132086			1	iTru5_01_D	20.9608	0.0311657
1	iTru5_03_E	20.7354	0.0122664	-0.376064	0.0809498
1	iTru5_03_F	20.608	0.0650019	-0.248594	-0.0465202
1	iTru5_03_G	20.0606	0.116787	0.298773	-0.593887
1	iTru5_03_H	20.8054	0.115695	-0.44598	0.150866
1	iTru5_04_A	20.8623	0.0445516	-0.50288	0.207766
1	iTru5_04_B	20.5154	0.0810582	-0.156006	-0.139109
1	iTru5_04_C	20.6849	0.0676953	-0.32555	0.0304356
1	iTru5_04_D	20.5299	0.0452327	-0.170546	-0.124569
1	iTru5_04_E	20.789	0.224266	-0.429638	0.134523
1	iTru5_04_F	20.6112	0.158896	-0.251812	-0.0433025
1	iTru5_04_G	20.4361	0.0606011	-0.0766832	-0.218431
1	iTru5_04_H	20.697	0.0257561	-0.337616	0.0425014
2	iTru5_01_A	20.2004	0.0980518	0.158989	0
2	iTru5_01_B	19.8096	0.183712	0.54977	-0.390781
2	iTru5_01_C	20.0108	0.0568005	0.348537	-0.189548
2	iTru5_01_D	20.1234	0.0688309	0.235939	-0.0769501
2	iTru5_01_E	19.3111	0.872912	1.04827	-0.889286
2	iTru5_01_F	20.341	0.125274	0.0184096	0.140579
2	iTru5_01_G	19.8343	0.142179	0.525043	-0.366055
2	iTru5_01_H	20.7595	0.210656	-0.400086	0.559074
2	iTru5_02_A	20.4877	0.025748	-0.128311	0.2873
2	iTru5_02_B	20.2125	0.000563756	0.146847	0.0121422
2	iTru5_02_C	20.3968	0.15682	-0.0374376	0.196426
2	iTru5_02_D	20.8711	0.160375	-0.511765	0.670753
2	iTru5_02_E	20.293	0.0417288	0.0664194	0.0925694
2	iTru5_02_F	20.2735	0.257937	0.085861	0.0731277
2	iTru5_02_G	19.8345	0.0416748	0.524868	-0.365879
2	iTru5_02_H	20.2583	0.0925774	0.10108	0.057909
2	iTru5_06_A	20.5005	0.0781436	-0.141115	0.300104
2	iTru5_06_B	19.9923	0.0413255	0.367088	-0.208099
2	iTru5_06_C	20.5944	0.282558	-0.234984	0.393972
2	iTru5_06_D	20.4498	0.0679798	-0.0904276	0.249416
2	iTru5_06_E	20.1024	0.0757551	0.256931	-0.0979424
2	iTru5_06_F	20.7707	0.0414428	-0.411371	0.57036
2	iTru5_06_G	19.7825	0.0482295	0.5769	-0.417912
2	iTru5_06_H	20.1893	0.20203	0.170118	-0.0111294
2	iTru5_05_A	20.4478	0.401127	-0.0883867	0.247375
2	iTru5_05_B	19.563	0.203277	0.796379	-0.63739
2	iTru5_05_C	20.2182	0.00614467	0.141214	0.0177746
2	iTru5_05_D	20.3016	0.207724	0.0577944	0.101194
2	iTru5_05_E	20.1061	0.0911235	0.253231	-0.0942421
2	iTru5_05_F	21.1608	0.407582	-0.801386	0.960375
2	iTru5_05_G	19.9397	0.341822	0.419683	-0.260695
2	iTru5_05_H	20.0957		0.26366	-0.104671

### Sheet: brant-qPCR-iTru5.csv
Plate	i5 Primer	Ct Mean	Ct SD	Average delta_Ct	Baseline delta_Ct
1	iTru5_03_A	20.7147	0.00188953	-0.355328	0.0602131
1	iTru5_03_B	20.4839	0.067319	-0.124537	-0.170578
1	iTru5_03_C	20.6975	0.0402384	-0.338104	0.0429897
1	iTru5_03_D	20.7866	0.18131	-0.4272	0.132086
1	iTru5_03_E	20.7354	0.0122664	-0.376064	0.0809498
1	iTru5_03_F	20.608	0.0650019	-0.248594	-0.0465202
1	iTru5_03_G	20.0606	0.116787	0.298773	-0.593887
1	iTru5_03_H	20.8054	0.115695	-0.44598	0.150866
1	iTru5_04_A	20.8623	0.0445516	-0.50288	0.207766
1	iTru5_04_B	20.5154	0.0810582	-0.156006	-0.139109
1	iTru5_04_C	20.6849	0.0676953	-0.32555	0.0304356
1	iTru5_04_D	20.5299	0.0452327	-0.170546	-0.124569
1	iTru5_04_E	20.789	0.224266	-0.429638	0.134523
1	iTru5_04_F	20.6112	0.158896	-0.251812	-0.0433025
1	iTru5_04_G	20.4361	0.0606011	-0.0766832	-0.218431
1	iTru5_04_H	20.697	0.0257561	-0.337616	0.0425014
2	iTru5_01_A	20.2004	0.0980518	0.158989	0
2	iTru5_01_B	19.8096	0.183712	0.54977	-0.390781
2	iTru5_01_C	20.0108	0.0568005	0.348537	-0.189548
2	iTru5_01_D	20.1234	0.0688309	0.235939	-0.0769501
2	iTru5_01_E	19.3111	0.872912	1.04827	-0.889286
2	iTru5_01_F	20.341	0.125274	0.0184096	0.140579
2	iTru5_01_G	19.8343	0.142179	0.525043	-0.366055
2	iTru5_01_H	20.7595	0.210656	-0.400086	0.559074
2	iTru5_02_A	20.4877	0.025748	-0.128311	0.2873
2	iTru5_02_B	20.2125	0.000563756	0.146847	0.0121422
2	iTru5_02_C	20.3968	0.15682	-0.0374376	0.196426
2	iTru5_02_D	20.8711	0.160375	-0.511765	0.670753
2	iTru5_02_E	20.293	0.0417288	0.0664194	0.0925694
2	iTru5_02_F	20.2735	0.257937	0.085861	0.0731277
2	iTru5_02_G	19.8345	0.0416748	0.524868	-0.365879
2	iTru5_02_H	20.2583	0.0925774	0.10108	0.057909
2	iTru5_06_A	20.5005	0.0781436	-0.141115	0.300104
2	iTru5_06_B	19.9923	0.0413255	0.367088	-0.208099
2	iTru5_06_C	20.5944	0.282558	-0.234984	0.393972
2	iTru5_06_D	20.4498	0.0679798	-0.0904276	0.249416
2	iTru5_06_E	20.1024	0.0757551	0.256931	-0.0979424
2	iTru5_06_F	20.7707	0.0414428	-0.411371	0.57036
2	iTru5_06_G	19.7825	0.0482295	0.5769	-0.417912
2	iTru5_06_H	20.1893	0.20203	0.170118	-0.0111294
2	iTru5_05_A	20.4478	0.401127	-0.0883867	0.247375
2	iTru5_05_B	19.563	0.203277	0.796379	-0.63739
2	iTru5_05_C	20.2182	0.00614467	0.141214	0.0177746
2	iTru5_05_D	20.3016	0.207724	0.0577944	0.101194
2	iTru5_05_E	20.1061	0.0911235	0.253231	-0.0942421
2	iTru5_05_F	21.1608	0.407582	-0.801386	0.960375
2	iTru5_05_G	19.9397	0.341822	0.419683	-0.260695
2	iTru5_05_H	20.0957		0.26366	-0.104671
