## Supplementary material for "Adapterama I: Universal stubs and primers for 384 unique dual-indexed or 147,456 combinatorially-indexed Illumina libraries (iTru & iNext)": File S13

### Sheet: iTru
E. coli k-12 MG1655 (NC_000913) libraries made by Roger Nilsen, summer 2013, run on the same MiSeq run as the iNext E. coli samples
count	library	clusters	total reads	125-251 trimmed reads	Percent	reads Mapped	Percent	Average Coverage	Std Dev Coverage	>Q30	Ref-Seq % coverage
	iTru_01	607831	1215662	1065448	0.876434	1026736	0.963666	52.4	13.3	97.6	100
	iTru_02	579949	1159898	1002770	0.864533	979630	0.976924	49.8	12.9	97.3	100
	iTru_03	676651	1353302	1120780	0.828182	1080345	0.963922	54.5	14.1	97.1	99.9998
	iTru_04	666917	1333834	1163030	0.871945	1118637	0.96183	57.3	14.2	97.7	99.9996
	iTru_05	495247	990494	837744	0.845784	800261	0.955257	40.5	11.4	97.4	100
	iTru_06	389051	778102	687490	0.883547	668687	0.97265	34.2	10	97.6	99.9998
	iTru_07	303421	606842	528534	0.870958	507223	0.959679	24.9	8.3	97.7	99.997
	iTru_08	341086	682172	595630	0.873138	579139	0.972313	29.6	8.9	97.5	99.997
	iTru_09	510033	1020066	888032	0.870563	862066	0.97076	44	11.8	97.5	99.9997
	iTru_10	527219	1054438	900238	0.853761	873573	0.97038	44.3	12.1	97.3	99.9998
	iTru_11	233955	467910	408638	0.873326	397492	0.972724	20.3	7.1	97.5	99.99
	iTru_12	506686	1013372	885796	0.874107	859455	0.970263	43.9	11.7	97.6	100
Average		486504	973008	840344	0.865523	812770	0.967531	41.3083	11.3167	97.4833	99.9986
95 CI		80522	161044	135898	0.00879177	130857	0.00367087	6.70899	1.29871	0.101881	0.00164793

### Sheet: iNext
E. coli k-12 MG1655 (NC_000913) libraries made by Roger Nilsen, summer 2013, run on the same MiSeq run as the iTru E. coli samples
count	library	clusters	total reads	125-251 trimmed reads	Percent	reads Mapped	Percent	Average Coverage	Std Dev Coverage	>Q30	Ref-Seq % coverage
	iNext_01	168581	337162	291214	0.863721	281067	0.965156	13.9	5.4	97.1	99.9
	iNext_02	84934	169868	146962	0.865154	140797	0.95805	6.9	3.7	97.1	98.4
	iNext_03	141868	283736	236050	0.831935	226150	0.95806	11.3	4.7	96.8	99.9
	iNext_04	132344	264688	232550	0.878582	225047	0.967736	11.2	4.8	96.9	99.9
	iNext_05	132344	577864	502594	0.869744	483587	0.962182	24.3	7.6	97.1	99.997
	iNext_06	288932	344984	296626	0.859825	285417	0.962212	14.2	5.4	96.9	99.97
	iNext_07	172492	398504	346776	0.870195	333905	0.962884	16.5	5.9	97	99.97
	iNext_08	199252	547488	471288	0.860819	456004	0.96757	22.8	7.2	97	99.998
Average		165093	365537	315508	0.862497	303997	0.962981	15.1375	5.5875	96.9875	99.7544
95 CI		41971	96464.3	83973.6	0.00952659	81172.1	0.002595	4.09972	0.899266	0.0780258	0.380372
